# The lifetime cost of reproductive potential – who spends the most?

**DOI:** 10.1101/2021.03.22.432784

**Authors:** Shai Fuchs, Miki Goldenfeld, Michal Dviri, Clifford Librach, Micha Baum

**Affiliations:** Lunenfeld Tanenbaum Research Institute, Mount Sinai Hospital, Toronto, Ontario, Canada; Faculty of Medicine, Tel Aviv University, Tel Aviv, Israel; CReATe Fertility Centre, 790 Bay Street, Suite 1100, M5G1N8, Toronto, Canada; Department of Obstetrics and Gynecology, University of Toronto, 1 King’s College Circle Toronto, M5S 1A8, Canada; Institute of Medical Sciences, University of Toronto, 1 King’s College Circle Toronto, M5S 1A8, Canada; Department of Physiology, University of Toronto, 1 King’s College Circle Toronto, M5S 1A8, Canada; Chaim Sheba Medical Center, Tel-HaShomer Hospital, Ramat Gan, Israel

## Abstract

**Objectives:** To determine who spends more energy over a lifetime on maintaining their reproductive potential: men or women?

**Design:** As a model and energetic equivalent, we set the mass of gametes supported over time from birth until exhaustion of fertility. We calculated gender-specific dynamics of gamete pool mass over time. To this purpose we collated data from existing literature, accounting for gamete volume over stages of development, time in each stage, mass density, and count. Our model generates the integral, or area under the curve (AUC) of the gamete pool mass over a lifetime as a proxy to energetic requirements.

**Main outcome measures:** The area under gamete mass curve over a lifetime in men and women.

**Results:** The number of gametes over a lifetime is 600,000 in women and close to 1 trillion in men. Accounting for mass and time, women invest approximately 100 gram*days in maintaining the female oocyte pool. Women reach 50% of lifetime AUC by age 10, and 90% by age 25. Men invest approximately 30 Kg*days over a lifetime (300-fold more), reaching 50% of lifetime AUC at age 37 and 90% at age 62 years old.

**Conclusions:** The study quantifies for the first time the area under gamete mass in men and women through a nuanced calculation accounting for all components of post-natal gamete dynamics. We found a 300-fold excess is supported male gamete mass over a lifetime (100g*days vs. 30 Kg*days in females vs. males, respectively). Our methodology offers a framework for assessing other components of the reproductive system in a similar quantitative manner.
