## Supplemental information S1 Oocyte parameters for "The lifetime cost of reproductive potential – who spends the most?"

### Sheet: Non-growing follicles
Based on Wallace Kelsey model
Ref (PMID):	20111701
Model:
Abbreviations:
NGF:	Non-growing follicles
Erf:	Error function
Calculation of NGF per age
NGF=	10^((5.56/4)*((1+Erf((x-25.6+52.7/2)/(0.074*sqrt(2))))(1-Erf((x-25.6-52.7/2)/(24.5*sqrt(2))))))
Calculated using Wolfram Alpha module
https://www.wolframalpha.com/input/?i=y%3D((5.56%2F4)*((1%2BErf((x-25.6%2B52.7%2F2)%2F(0.074*sqrt(2))))(1-Erf((x-25.6-52.7%2F2)%2F(24.5*sqrt(2))))))
Age (years)	log10(NGF)	NGFper ovary	NGF total (assuming L=R)	NGF count annual AUC	Primary follicle fraction (mean)	Mean NGF volume (weighted average of primary and primordial follicles)	Days of supported NGF mass per year (days*g/year)	Cumulative NGF mass supported over time
0	5.466	292415	584830		0.0328944	2.61562e-08	0	0
1	5.456	285759	571518	578174	0.0210357	2.59739e-08	5.75543	5.75543
2	5.445	278612	557224	564371	0.0210357	2.59739e-08	5.61802	11.3734
3	5.433	271019	542038	549631	0.0210357	2.59739e-08	5.47129	16.8447
4	5.42	263027	526054	534046	0.0210357	2.59739e-08	5.31615	22.1609
5	5.406	254683	509366	517710	0.0210357	2.59739e-08	5.15353	27.3144
6	5.391	246037	492074	500720	0.0210357	2.59739e-08	4.98441	32.2988
7	5.375	237137	474275	483174	0.0210357	2.59739e-08	4.80975	37.1086
8	5.358	228034	456068	465172	0.0296567	2.61064e-08	4.65417	41.7628
9	5.339	218273	436546	446307	0.0296567	2.61064e-08	4.46543	46.2282
10	5.319	208449	416898	426722	0.0296567	2.61064e-08	4.26947	50.4977
11	5.297	198153	396305	406602	0.0296567	2.61064e-08	4.06816	54.5658
12	5.274	187932	375863	386084	0.0296567	2.61064e-08	3.86288	58.4287
13	5.249	177419	354838	365351	0.0296567	2.61064e-08	3.65543	62.0841
14	5.222	166725	333449	344144	0.0296567	2.61064e-08	3.44325	65.5274
15	5.194	156315	312630	323039	0.0296567	2.61064e-08	3.2321	68.7595
16	5.164	145881	291763	302196	0.0296567	2.61064e-08	3.02356	71.783
17	5.133	135831	271663	281713	0.0296567	2.61064e-08	2.81861	74.6016
18	5.099	125603	251206	261434	0.0425789	2.6305e-08	2.63563	77.2373
19	5.063	115611	231222	241214	0.0425789	2.6305e-08	2.43178	79.6691
20	5.026	106170	212339	221781	0.0425789	2.6305e-08	2.23586	81.9049
21	4.986	96827.8	193656	202997	0.0425789	2.6305e-08	2.0465	83.9514
22	4.944	87902.3	175805	184730	0.0425789	2.6305e-08	1.86234	85.8138
23	4.9	79432.8	158866	167335	0.0425789	2.6305e-08	1.68697	87.5007
24	4.854	71449.6	142899	150882	0.0425789	2.6305e-08	1.52111	89.0218
25	4.806	63973.5	127947	135423	0.0977596	2.71534e-08	1.40928	90.4311
26	4.756	57016.4	114033	120990	0.0977596	2.71534e-08	1.25908	91.6902
27	4.702	50350.1	100700	107366	0.0977596	2.71534e-08	1.11731	92.8075
28	4.648	44463.1	88926.3	94813.2	0.0977596	2.71534e-08	0.986675	93.7942
29	4.59	38904.5	77809	83367.6	0.0977596	2.71534e-08	0.867567	94.6618
30	4.531	33962.5	67925.1	72867	0.0977596	2.71534e-08	0.758292	95.4201
31	4.469	29444.2	58888.4	63406.7	0.0977596	2.71534e-08	0.659844	96.0799
32	4.405	25409.7	50819.5	54853.9	0.0977596	2.71534e-08	0.570839	96.6507
33	4.339	21827.3	43654.6	47237	0.0977596	2.71534e-08	0.491573	97.1423
34	4.271	18663.8	37327.6	40491.1	0.0977596	2.71534e-08	0.421371	97.5637
35	4.2	15848.9	31697.9	34512.7	0.0977596	2.71534e-08	0.359157	97.9228
36	4.128	13427.6	26855.3	29276.6	0.0977596	2.71534e-08	0.304667	98.2275
37	4.054	11324	22648	24751.7	0.0977596	2.71534e-08	0.257579	98.4851
38	3.978	9506.05	19012.1	20830.1	0.0977596	2.71534e-08	0.216768	98.7019
39	3.9	7943.28	15886.6	17449.3	0.0977596	2.71534e-08	0.181587	98.8834
40	3.82	6606.93	13213.9	14550.2	0.218317	2.90067e-08	0.161752	99.0452
41	3.739	5482.77	10965.5	12089.7	0.218317	2.90067e-08	0.134399	99.1796
42	3.657	4539.42	9078.83	10022.2	0.218317	2.90067e-08	0.111415	99.291
43	3.573	3741.11	7482.21	8280.52	0.218317	2.90067e-08	0.092053	99.3831
44	3.487	3069.02	6138.04	6810.13	0.218317	2.90067e-08	0.0757069	99.4588
45	3.4	2511.89	5023.77	5580.91	0.218317	2.90067e-08	0.0620419	99.5208
46	3.313	2055.89	4111.78	4567.78	0.218317	2.90067e-08	0.0507791	99.5716
47	3.225	1678.8	3357.61	3734.69	0.218317	2.90067e-08	0.0415179	99.6131
48	3.136	1367.73	2735.46	3046.53	0.218317	2.90067e-08	0.0338677	99.647
49	3.046	1111.73	2223.46	2479.46	0.218317	2.90067e-08	0.0275637	99.6745
50	2.956	903.649	1807.3	2015.38	0.218317	2.90067e-08	0.0224046	99.6969
Legend
	t 1/2 of cumulative AUC
	t 0.9 of cumulative AUC

### Sheet: Fraction of primary follicles
Age group	0	1-7	8-17	18-24	25-39	40-50
Age group (descriptor)	Full term neonate/infant	Pre pubertal girl	Puberty	Young adult	Adult	Pre-menopausal
Resource	Block 1953 PMID 13050278	Block 1952 PMID 14932631	Block 1952 PMID 14932631	Block 1952 PMID 14932631	Block 1952 PMID 14932631	Block 1952 PMID 14932631
Early growing follicle (EGF) fraction	0.011	0.0236414	0.0481492	0.0433096	0.0559441	0.251337
	0.042	0.0269101	0.0232025	0.0562968	0.0559006	0.192771
	0.042	0.0125556	0.0110941	0.0143452	0.0387858	0.531915
	0.03		0.014014	0.0619469	0.115044	0.379747
	0.004		0.0340909	0.0243902	0.0407674	0.0940171
	0.021		0.0290758	0.0195145	0.0369181	0.0963342
			0.0479705	0.0782493	0.171975	0.145299
					0.0254873	0.72
					0.0344096
					0.0601924
					0.213592
					0.230769
					0.05
					0.027027
					0.0853659
					0.0584416
					0.152542
					0.0734967
					0.0664557
n	6	3	7	7	19	8
Mean	0.025	0.0210357	0.0296567	0.0425789	0.0838481	0.301428
SD	0.0158493	0.00752366	0.0148789	0.024139	0.0629673	0.226222
				Gougeon 1994 PMID 8167237	Gougeon 1994 PMID 8167237	Gougeon 1994 PMID 8167237
				0.135661	0.121878	0.0351176
					0.0855385	0.156863
					0.0872162	0.0969548
					0.230392	0.149096
					0.0673828	0.106754
					0.120219	0.255474
					0.0573338	0.180328
					0.109304	0.336245
					0.131498	0.0675241
					0.105948	0.150815
						0.087108
						0.15805
						0.140127
						0.14003
						0.148177
						0.115646
						0.132554
						0.162679
						0.218266
						0.044453
						0.2875
						0.151292
						0.366197
						0.253086
						0.291139
						0.0922053
						0.120879
						0.0862069
						0.113475
						0.216216
						0.231214
						0.252788
n	0	0	0	1	10	32
Mean				0.135661	0.111671	0.167014
SD					0.0481876	0.0825404
	Forabosco 2007 PMID 17434504					Richardson 1987 PMID 3119654
	0.0387094					0.184647
	0.0321883					0.151289
	0.0570194					0.315217
	0.0448599					0.0776269
	0.0482322					0.0427842
	0.0237238					0
						0.190252
						0.222543
						0.204082
						0.14557
						0.5
						0.204082
n	6	0	0	0	0	12
Mean	0.0407888					0.186508
SD	0.0118737
n (total)	12	3	7	7	29	52
Mean	0.0328944	0.0210357	0.0296567	0.0425789	0.0977596	0.218317
Combined SD	0.0198036	0.00752366	0.0148789	0.024139	0.0792901	0.24081
Mean+SD	0.052698	0.0285594	0.0445356	0.0667179	0.17705	0.459126
Comments:	Block 1952 data is for all growing follicles including EGF and is therefore an upper bound to EGF fraction.
Age (years)	Non-growing follicles	Mean primary follicle fraction	Combined SD	Lower bound for Primary follicle fraction (mean-combined SD)	Upper bound for Primary oocyte fraction (mean+combined SD)	Primary follicles mean	Primary follicle number - SD	Primary follicle number: lower bound	Primary follicle number: upper bound	Mean primary oocyte mass (g)	Annual supported mass primary follicles -mean	Annual supported mass primary follicles - lower bound	Annual supported mass primary follicles - upper bound	Cumulative supported mass - mean	Cumulative supported mass - lower bound	Cumulative supported mass - upper bound
0	584830	0.0328944	0.0198036	0.0130908	0.052698	19237.7	11581.8	7655.89	30819.4	4.10236e-08				0	0	0
1	571518	0.0210357	0.00752366	0.013512	0.0285594	12022.3	4299.91	7722.38	16322.2	4.10236e-08	0.234037	0.115134	0.352941	0.234037	0.115134	0.352941
2	557224	0.0210357	0.00752366	0.013512	0.0285594	11721.6	4192.37	7529.24	15914	4.10236e-08	0.177766	0.114186	0.241346	0.411803	0.22932	0.594287
3	542038	0.0210357	0.00752366	0.013512	0.0285594	11402.2	4078.11	7324.04	15480.3	4.10236e-08	0.173123	0.111204	0.235043	0.584927	0.340524	0.82933
4	526054	0.0210357	0.00752366	0.013512	0.0285594	11065.9	3957.85	7108.06	15023.8	4.10236e-08	0.168214	0.10805	0.228378	0.753141	0.448574	1.05771
5	509366	0.0210357	0.00752366	0.013512	0.0285594	10714.9	3832.3	6882.58	14547.2	4.10236e-08	0.163069	0.104745	0.221392	0.91621	0.55332	1.2791
6	492074	0.0210357	0.00752366	0.013512	0.0285594	10351.1	3702.2	6648.92	14053.3	4.10236e-08	0.157717	0.101308	0.214126	1.07393	0.654627	1.49323
7	474275	0.0210357	0.00752366	0.013512	0.0285594	9976.7	3568.28	6408.42	13545	4.10236e-08	0.152191	0.0977579	0.206623	1.22612	0.752385	1.69985
8	456068	0.0296567	0.0148789	0.0147778	0.0445356	13525.5	6785.79	6739.71	20311.3	4.10236e-08	0.175957	0.0984376	0.253476	1.40207	0.850823	1.95333
9	436546	0.0296567	0.0148789	0.0147778	0.0445356	12946.5	6495.31	6451.21	19441.8	4.10236e-08	0.198191	0.0987579	0.297624	1.60027	0.949581	2.25095
10	416898	0.0296567	0.0148789	0.0147778	0.0445356	12363.8	6202.98	6160.85	18566.8	4.10236e-08	0.189494	0.0944242	0.284564	1.78976	1.04401	2.53551
11	396305	0.0296567	0.0148789	0.0147778	0.0445356	11753.1	5896.58	5856.54	17649.7	4.10236e-08	0.180559	0.089972	0.271146	1.97032	1.13398	2.80666
12	375863	0.0296567	0.0148789	0.0147778	0.0445356	11146.9	5592.42	5554.45	16739.3	4.10236e-08	0.171448	0.0854319	0.257464	2.14177	1.21941	3.06412
13	354838	0.0296567	0.0148789	0.0147778	0.0445356	10523.3	5279.59	5243.74	15802.9	4.10236e-08	0.162241	0.080844	0.243638	2.30401	1.30025	3.30776
14	333449	0.0296567	0.0148789	0.0147778	0.0445356	9889.02	4961.35	4927.66	14850.4	4.10236e-08	0.152823	0.0761514	0.229495	2.45683	1.3764	3.53726
15	312630	0.0296567	0.0148789	0.0147778	0.0445356	9271.57	4651.58	4619.99	13923.1	4.10236e-08	0.143452	0.0714815	0.215422	2.60028	1.44789	3.75268
16	291763	0.0296567	0.0148789	0.0147778	0.0445356	8652.73	4341.1	4311.62	12993.8	4.10236e-08	0.134196	0.0668693	0.201522	2.73448	1.51476	3.9542
17	271663	0.0296567	0.0148789	0.0147778	0.0445356	8056.62	4042.04	4014.59	12098.7	4.10236e-08	0.1251	0.0623368	0.187863	2.85958	1.57709	4.14206
18	251206	0.0425789	0.024139	0.0184399	0.0667179	10696.1	6063.86	4632.22	16759.9	4.10236e-08	0.140398	0.0647371	0.216059	2.99998	1.64183	4.35812
19	231222	0.0425789	0.024139	0.0184399	0.0667179	9845.21	5581.48	4263.73	15426.7	4.10236e-08	0.153789	0.0666024	0.240975	3.15376	1.70843	4.5991
20	212339	0.0425789	0.024139	0.0184399	0.0667179	9041.18	5125.65	3915.52	14166.8	4.10236e-08	0.141399	0.0612365	0.221561	3.29516	1.76967	4.82066
21	193656	0.0425789	0.024139	0.0184399	0.0667179	8245.65	4674.65	3571	12920.3	4.10236e-08	0.129423	0.0560502	0.202796	3.42459	1.82572	5.02346
22	175805	0.0425789	0.024139	0.0184399	0.0667179	7485.57	4243.74	3241.83	11729.3	4.10236e-08	0.117777	0.0510063	0.184547	3.54236	1.87672	5.208
23	158866	0.0425789	0.024139	0.0184399	0.0667179	6764.33	3834.86	2929.47	10599.2	4.10236e-08	0.106686	0.0462034	0.167169	3.64905	1.92293	5.37517
24	142899	0.0425789	0.024139	0.0184399	0.0667179	6084.5	3449.45	2635.05	9533.95	4.10236e-08	0.0961968	0.0416606	0.150733	3.74525	1.96459	5.5259
25	127947	0.0977596	0.0792901	0.0184695	0.17705	12508	10144.9	2363.12	22653	4.10236e-08	0.139199	0.0374204	0.240978	3.88445	2.00201	5.76688
26	114033	0.0977596	0.0792901	0.0184695	0.17705	11147.8	9041.68	2106.13	20189.5	4.10236e-08	0.177107	0.0334604	0.320754	4.06155	2.03547	6.08764
27	100700	0.0977596	0.0792901	0.0184695	0.17705	9844.41	7984.53	1859.88	17828.9	4.10236e-08	0.157165	0.0296928	0.284637	4.21872	2.06516	6.37227
28	88926.3	0.0977596	0.0792901	0.0184695	0.17705	8693.4	7050.97	1642.42	15744.4	4.10236e-08	0.138789	0.0262211	0.251357	4.35751	2.09138	6.62363
29	77809	0.0977596	0.0792901	0.0184695	0.17705	7606.58	6169.49	1437.09	13776.1	4.10236e-08	0.122035	0.0230558	0.221014	4.47954	2.11444	6.84464
30	67925.1	0.0977596	0.0792901	0.0184695	0.17705	6640.33	5385.79	1254.54	12026.1	4.10236e-08	0.106664	0.0201518	0.193176	4.58621	2.13459	7.03782
31	58888.4	0.0977596	0.0792901	0.0184695	0.17705	5756.91	4669.27	1087.64	10426.2	4.10236e-08	0.0928158	0.0175355	0.168096	4.67902	2.15213	7.20592
32	50819.5	0.0977596	0.0792901	0.0184695	0.17705	4968.09	4029.48	938.61	8997.57	4.10236e-08	0.0802961	0.0151702	0.145422	4.75932	2.1673	7.35134
33	43654.6	0.0977596	0.0792901	0.0184695	0.17705	4267.66	3461.38	806.278	7729.04	4.10236e-08	0.0691463	0.0130637	0.125229	4.82846	2.18036	7.47657
34	37327.6	0.0977596	0.0792901	0.0184695	0.17705	3649.13	2959.71	689.422	6608.84	4.10236e-08	0.0592715	0.011198	0.107345	4.88774	2.19156	7.58391
35	31697.9	0.0977596	0.0792901	0.0184695	0.17705	3098.77	2513.33	585.444	5612.1	4.10236e-08	0.0505203	0.00954468	0.0914959	4.93826	2.2011	7.67541
36	26855.3	0.0977596	0.0792901	0.0184695	0.17705	2625.36	2129.36	496.004	4754.72	4.10236e-08	0.0428555	0.0080966	0.0776145	4.98111	2.2092	7.75302
37	22648	0.0977596	0.0792901	0.0184695	0.17705	2214.06	1795.76	418.297	4009.82	4.10236e-08	0.0362319	0.0068452	0.0656185	5.01734	2.21604	7.81864
38	19012.1	0.0977596	0.0792901	0.0184695	0.17705	1858.62	1507.47	351.144	3366.09	4.10236e-08	0.0304914	0.00576066	0.0552221	5.04783	2.22181	7.87386
39	15886.6	0.0977596	0.0792901	0.0184695	0.17705	1553.06	1259.65	293.417	2812.71	4.10236e-08	0.0255426	0.00482571	0.0462595	5.07338	2.22663	7.92012
40	13213.9	0.218317	0.24081	-0.0224932	0.459126	2884.81	3182.03	0	6066.84	4.10236e-08	0.0332255	0.00219676	0.0664795	5.1066	2.22883	7.9866
41	10965.5	0.218317	0.24081	-0.0224932	0.459126	2393.96	2640.61	0	5034.57	4.10236e-08	0.0395211	0	0.0831142	5.14612	2.22883	8.06972
42	9078.83	0.218317	0.24081	-0.0224932	0.459126	1982.06	2186.27	0	4168.33	4.10236e-08	0.0327624	0	0.0689004	5.17889	2.22883	8.13862
43	7482.21	0.218317	0.24081	-0.0224932	0.459126	1633.49	1801.79	0	3435.28	4.10236e-08	0.027069	0	0.0569268	5.20595	2.22883	8.19554
44	6138.04	0.218317	0.24081	-0.0224932	0.459126	1340.04	1478.1	0	2818.14	4.10236e-08	0.0222622	0	0.0468182	5.22822	2.22883	8.24236
45	5023.77	0.218317	0.24081	-0.0224932	0.459126	1096.77	1209.77	0	2306.55	4.10236e-08	0.0182439	0	0.0383676	5.24646	2.22883	8.28073
46	4111.78	0.218317	0.24081	-0.0224932	0.459126	897.67	990.157	0	1887.83	4.10236e-08	0.014932	0	0.0314025	5.26139	2.22883	8.31213
47	3357.61	0.218317	0.24081	-0.0224932	0.459126	733.021	808.545	0	1541.57	4.10236e-08	0.0122087	0	0.0256752	5.2736	2.22883	8.33781
48	2735.46	0.218317	0.24081	-0.0224932	0.459126	597.196	658.725	0	1255.92	4.10236e-08	0.00995909	0	0.0209443	5.28356	2.22883	8.35875
49	2223.46	0.218317	0.24081	-0.0224932	0.459126	485.419	535.432	0	1020.85	4.10236e-08	0.00810534	0	0.0170458	5.29167	2.22883	8.3758
50	1807.3	0.218317	0.24081	-0.0224932	0.459126	394.563	435.215	0	829.779	4.10236e-08	0.00658826	0	0.0138553	5.29825	2.22883	8.38965

### Sheet: Growing follicles
(Gougeon 1996 PMID 8706629)		Gougeon 1986 PMID 3558758	Gougeon 1986 PMID 3558758	(Griffin 2006 PMID 16509981)	Cell cycle stage	Follicle diameter (um) (Gougeon 1996 PMID 8706629)	Follicle diameter (um) (Griffin 2006 PMID 16509981)	Oocyte diameter (um) (Griffin 2006 PMID 16509981)	Oocyte volume (ml)	Oocyte mass (g)	Time spent in stage (days) (Gougeon 1986, PMID 3558758)	% Atresia in stage	# that enter stage (/Lifetime)	AUC of upported oocyte mass per stage (gr*day)
NGF - non growing follicle	Resting follicle	Primordial follicle			Dictyate stage of meiosis I	30-40	44	36	2.4429e-08	2.56505e-08			NGF	NGF
	EGF: early growing follicle d<100um	Intermediate follicle			Prophase of Meiosis I	40-100
		Primary follicle					70	42.1	3.90701e-08	4.10236e-08	>120
Developing follicle / Secondary follicle		Class 1	Pre Antral	Pre Antral		100-200	114	73	2.03689e-07	2.13873e-07	25	0.24	21085.2	0.112739
		Class 2	Early Antral	Incipient Antral		200-400	302	120	9.04779e-07	9.50018e-07	20	0.35	16024.7	0.304475
		Class 3	Antral	Early antral		400-900	889	120	9.04779e-07	9.50018e-07	15	0.15	10416.1	0.148432
		Class 4		Antral		900-2000		120	9.04779e-07	9.50018e-07	10	0.24	8853.66	0.0841113
		Class 5				2000-5000		120	9.04779e-07	9.50018e-07	5	0.58	6728.78	0.0319623
		Class 6				5000-10000		120	9.04779e-07	9.50018e-07	5	0.77	2826.09	0.0134242
		Class 7				10000-16000		120	9.04779e-07	9.50018e-07	5	0.5	650	0.00308756
		Class 8	preovulatory	Graaffian	Metaphase of meiosis 2	16000-20000	18800	120	9.04779e-07	9.50018e-07	1.25		325	0.000385945	0.000385945
														Total
														0.698617
