## Supplemental information S2 Sperm parameters for "The lifetime cost of reproductive potential – who spends the most?"

### Sheet: Sperm developmental stages
Stage #	Stage name	Alternative Stage name (Liu)	Time (days) (Amann fig. 1)	Ploidty	Observed number of cells	Volume per cell (um3)	Volume per final spermatozoon (um3)	AUC: mass supported over time per spermatozoon [g*days/sperm]	AUC: mass supported over lifetime per stage [gr*days/man]
1	A-spermatogonium Dark Pale Committed-pale	Spermatogonium	15.2	2n	1	968.413	121.052	2.02398e-09	2036.55
2	B-Spermatogonium		8.8	2n	2	968.413	242.103	2.34356e-09	2358.11
3	Primary spermatocyte Preleptotene Leptotene Zygotene Pachytene Diplotene		7.2	2n	4	1367.78	683.89	5.41641e-09	5450.03
		Pachyten spermatocyte	16	4n	4	1767.15	883.573	1.55509e-08	15647.4
4	Secondary Spermatocyte		0.8	2n	4	883.573	441.786	3.88772e-10	391.186
5	Spermatid Sa (round) Sb1 Sb2 Sc Sd1 Sd2	Round spermatid(Liu)	8	1n	8	179.594	179.594	1.58043e-09	1590.24
			12.8	1n	8	97.0648	97.0648	1.36667e-09	1375.16
6	Spermatozoon		3.2	1n	8	24.5232	24.5232	8.63218e-11	86.8577
-	Epididymal transit		2.2 - >8+	1n	8	24.5232	24.5232	5.93462e-11	59.7147
	Total		74 - 80+					2.88164e-08	28995.3
Legend
Text	Missing data, value calculated as average of previous and next stage
References
1	Amann, R. P. The cycle of the seminiferous epithelium in humans: a need to revisit? J. Androl. 29, 469–87 (2008).
2	Coward, K. & Wells, D. Textbook of clinical embryology.
3	Liu, Y. et al. Fractionation of human spermatogenic cells using STA-PUT gravity sedimentation and their miRNA profiling. Sci Rep 5, 8084 (2015).
4	Sharma, R. & Agarwal, A. Spermatogenesis: An Overview. in Sperm Chromatin 19–44 (Springer New York, 2011). doi:10.1007/978-1-4419-6857-9_2
5	Clermont, Y. Spermatogenesis in man. A study of the spermatogonial population. Fertil. Steril. 17, 705–21 (1966).
6	Johnson, L., Petty, C. S. & Neaves, W. B. Further quantification of human spermatogenesis: germ cell loss during postprophase of meiosis and its relationship to daily sperm production. Biol. Reprod. 29, 207–215 (1983).

### Sheet: Sperm volume
Calculation of volume for stages where cell is roughly spherical
Stage		Diameter (um)	volume um^3	PMID
Spermatogonium	min	9	381.704	25634318
	max	12	904.779	25634318
	average	10.5	606.131
Primary spermatocyte (pachyten)	min	14	1436.76	25634318
	max	16	2144.66	25634318
	average	15	1767.15	25634318
spermatids	min	6	113.097	25634318
	max	8	268.083	25634318
	average	7	179.594
Stage	Sub-Stage	diameter [um]	radius [um]	volume um^3	Volume of tail um^3	Total Volume	PMID
Spermatogonium		L:15.4 W=13.3	7.175	1547.23	--	1547.23	10491626
Primary Spermatocyte	Preleptotene	14	7	1436.76	--	1436.76	10491626
	Zygotene	16.87	8.435	2513.88	--	2513.88	10491626
	Pachyten spermatocyte	17.41	8.705	2763.09	--	2763.09	10491626
Secondary Spermatocyte		10.88	5.44	674.35	--	674.35	10491626
Spermatid	sa	7.5	3.75	220.893	--	220.893	16210017
	sb1	6	3	113.097	--	201.086	16210017
	sb2	L:5.5 W:3.5		35.2775	--	35.2775	16210017
	sc	L:7.7 W:5.1		106.238	14.8697	121.108	10491626
	sd1	L:6.7 w:3.8		50.5815	16.9332	67.5147	10491626
	sd2	L:6.6 W:3.6		45.1039	15.2343	60.3383	10491626
Stage	GeoMean Volume um^3
Spermatogonia	968.413
Primary Spermatocyte (Pachytene)	2209.7
Spermatozoon
PMID		tail: 16407453	Head: 20852650	Midpiece:10438418	PMID 16407453	PMID 14506981	WHO 2010	WHO 2010	WHO 2010	WHO 1992	WHO 1992	WHO 1992	WHO 1980-1987	WHO 1980-1988	WHO 1980-1989
Part	dimension	min	max	average		average	min (95% CI)	max (95% CI)	median	min	max	average	min	max	average	Geometric mean
Head	length (um)	3.66	5	4.33	4.5	5	3.7	4.7	4.1	4	5.5	4.75	3	5	4	4.43304
	width (um)	2.09	3.15	2.62		3.5	2.5	3.2	2.8	2.5	3.5	3	2	3	2.5	2.86364
	thickness (um)	1.34	2.1	1.72		2.5	2.5	3.2	2.8	2.5	3.5	3	2	3	2.5	2.46115
	Volume (um^3)	5.36699	17.318	10.2168		22.9074	12.1082	25.1998	16.8306	13.09	35.2775	22.3838	6.28319	23.5619	13.09	16.31
midpiece	length (um)	6.1		6.1	4	4.5	3.3	5.2	4				7	8	7.5	5.05295
	width (um)	1.1		1.1			0.5	0.7	0.6						0.833333	0.819321
	thickness (um)	1.1		1.1			0.5	0.7	0.6						0.833333	0.819321
	Volume (um^3)	3.86468		3.86468			0.431969	1.33413	0.753982						2.72708	1.99553
tail	length (um)	45	50	47.5	48	45			45							46.3543
	width (um)	0.5	0.5	0.5	0.5											0.5
	thickness (um)	0.5	0.5	0.5	0.5											0.5
	Volume (um^3)	5.89049	6.54498	6.21774												6.21774
Total volume (um^3)		15.1222	23.863	20.2993												24.5232
Legend
Text	Calculated or extrapolated
PMID	Reference
16407453	Ford WC. Glycolysis and sperm motility: does a spoonful of sugar help the flagellum go round? Hum Reprod Update. 2006 May-Jun;12(3):269-74.
14506981	ICRP, 2002. Basic Anatomical and Physiological Data for Use in Radiological Protection Reference Values. ICRP Publication 89. Ann. ICRP 32 (3-4).
25634318	Liu Y, Niu M, Yao C, Hai Y, Yuan Q, Liu Y, Guo Y, Li Z, He Z. Fractionation of human spermatogenic cells using STA-PUT gravity sedimentation and their miRNA profiling. Sci Rep. 2015 Jan 30;5:8084.
10491626	Johnson L, Neaves WB, Barnard JJ, Keillor GE, Brown SW, Yanagimachi R. A comparative morphological study of human germ cells in vitro or in situ within seminiferous tubules. Biol Reprod. 1999 Oct;61(4):927-34.
16210017	Tachibana M, Terada Y, Murakawa H, Murakami T, Yaegashi N, Okamura K. Dynamic changes in the cytoskeleton during human spermiogenesis. Fertil Steril. 2005;84 Suppl 2:1241-1248. doi:10.1016/j.fertnstert.2005.06.015
	WHO laboratory manual for the Examination and processing of human semen and sperm cervical mucus interactions, Fourth edition (1992) Cambridge University Press.
	WHO laboratory manual for the Examination and processing of human semen, Fifth edition (2010) Cambridge University Press. ISBN 978 92 4 154778 10

### Sheet: Pre-pubertal SSC
PMID:	27717555		31899821, 6490534
	Spermatogonia testicular density [10^6 per cm3 testicular tissue)		Testicular volume (U/S estimated)		Calculated total spermatogonia	Annual supported mass (g*day)	Cumulative supported mass
Age	95% CI	midrange	mean	SD
0	20-40	30			4.68e+07	5.69466	5.69466
1	15-35	25			39000000	10.4402	16.1349
2	15-25	20			3.12e+07	8.54199	24.6769
3	14-24	19			29640000	7.40306	32.0799
4	20-35	27.5			42900000	8.82673	40.9067
5	38-50	44			68640000	13.5723	54.4789
6	40-54	47	0.78	0.25	73320000	17.2738	71.7527
7	40-56	48	0.83	0.3	79680000	18.6172	90.3699
8	35-55	45	0.91	0.36	81900000	19.6612	110.031
9	35-55	45	1	0.42	90000000	20.9169	130.948
10	35-55	45	1.23	0.48	110700000	24.4213	155.369
11	30-100	65	2.02	0.52	2.626e+08	45.4234	200.793
12	45-120	82.5	3.77	0.54	622050000	107.645	308.438
13	80-180	130	6.3	0.52	1638000000	275.005	583.442
References:
PMID	Ref
27717555	Masliukaite I, Hagen JM, Jahnukainen K, et al. Establishing reference values for age-related spermatogonial quantity in prepubertal human testes: a systematic review and meta-analysis. Fertil Steril. 2016;106(7):1652-1657.e2. doi:10.1016/j.fertnstert.2016.09.002
31899821	Oehme NHB, Roelants M, Saervold Bruserud I, et al. Reference data for testicular volume measured with ultrasound and pubic hair in Norwegian boys are comparable with Northern European populations. Acta Paediatr. 2020;109(8):1612-1619. doi:10.1111/apa.15159
Total spermatogonia was calculated based on midrange spermatogonia density multiplied by testicular volume (accounting as stable from ages 0-6) mutliplied by 2 testicles.
Annual supported mass = spermatogonium volume (um3) * spermatogonium mass density (gr/ml) * 10^-12 ml/um3 * 0.5* (spermatogonia count age(n-1) + spermatogonia count age(n))

### Sheet: Puberty DSP
Oheme at al ACTA Paedriatica
Figure 1 provides a testicular growth curve, from image analysis of the linear portion of the curve (ages 14 and onward) we found the slope to be 1.17
Age	Total parenchyma volume (ml)	DSP/gr parenchyma [*million sperms]	Annulal sperm production
17	29	2.2752	2.4083e+10
16	24.96	2.2752	20727982080
15	20.16	2.2752	1.67418e+10
14	15.04	2.2752	1.24899e+10
		Total	74042743680
1	DSP = daily sperm production, based on the DSP at age 18 projected from Johnson et al. 1984
2	Parenchyma vlume - based on Johnson et al. (1984) assuming 80% of testicular volume
References
Johnson L, Petty CS, Neaves WB. Influence of age on sperm production and testicular weights in men. J Reprod Fertil 1984;70(1):211-18. doi: 10.1530/jrf.0.0700211
Oheme at al ACTA Paedriatica

### Sheet: Sperm count
Original data
age	Sperm Count	PMID	Ref
<25	194.41	17430422	Levitas, E. , Lunenfeld, E. , Weisz, N. , Friger, M. and Potashnik, G. (2007), Relationship between age and semen parameters in men with normal sperm concentration: analysis of 6022 semen samples.						33	190.75
25<age<30	208.27
30<age<35	228.59
35<age<40	224.74
40<age<45	225.38
45<age<55	204.24
55<age<80	173.13
45<age<47.8	145	16452528	Hellstrom, W. J., Overstreet, J. W., Sikka, S. C., Denne, J. , Ahuja, S. , Hoover, A. M., Sides, G. D., Cordell, W. H., Harrison, L. M. and Whitaker, J. S. (2006), Semen and Sperm Reference Ranges for Men 45 Years of Age and Older. Journal of Andrology, 27: 421-428. doi:10.2164/jandrol.05156
47.8<age<51.5	137
51.5<age<56.6	133
56.6<age<80.1	114
20	153.1	26409015	Hart RJ, Doherty DA, McLachlan RI, et al. Testicular function in a birth cohort of young men. Hum Reprod. 2015;30(12):2713-2724. doi:10.1093/humrep/dev244
Collated data
age	Sperm Count	PMID	Ref
22.5	194.41	17430422	Levitas, E. , Lunenfeld, E. , Weisz, N. , Friger, M. and Potashnik, G. (2007), Relationship between age and semen parameters in men with normal sperm concentration: analysis of 6022 semen samples.
27.5	208.27
32.5	228.59
37.5	224.74
42.5	225.38
50	204.24
67.5	173.13
46.4	145	16452528	Hellstrom, W. J., Overstreet, J. W., Sikka, S. C., Denne, J. , Ahuja, S. , Hoover, A. M., Sides, G. D., Cordell, W. H., Harrison, L. M. and Whitaker, J. S. (2006), Semen and Sperm Reference Ranges for Men 45 Years of Age and Older. Journal of Andrology, 27: 421-428. doi:10.2164/jandrol.05156
49.65	137
54.05	133
68.3	114
20	153.1	26409015	Hart RJ, Doherty DA, McLachlan RI, et al. Testicular function in a birth cohort of young men. Hum Reprod. 2015;30(12):2713-2724. doi:10.1093/humrep/dev244

### Sheet: Ejaculation frequency
N	29342
Data at recruitment	monthly ejaculation frequency in the last year(category)	0-3	4-7	8-12	13-20	21+	Weighted average
	Mean age	62.1	59.8	61	56.7	55.6	58.8921
	n	1327	6523	9107	10362	2023	29342
	% of cohort	0.0452253	0.222309	0.310374	0.353146	0.0689455	1
Age (mid range)
25	Mean ejac Freq. ages 20-29y	3.7	8.4	13.4	20.5	24.9	15.15
45	Mean ejac freq ages 40-49y	1.9	5.6	9.8	15	25.1	11.4002
58.8921	Mean ejac freq last year	1.6	3.5	5.3	9.6	19	7.19559
Leitzmann, M. F., Platz, E. a, Stampfer, M. J., Willett, W. C., & Giovannucci, E. (2004). Ejaculation frequency and subsequent risk of prostate cancer. JAMA : The Journal of the American Medical Association, 291(13), 1578–86. https://doi.org/10.1001/jama.291.13.1578
PMID 15069045
Assuming linear decline over life, the mean monthly ejaculation frequency by age is predicted to be:
Ejaculations/month = -0.2314*Age + 21.19
Age	Mean ejac per month	Mean ejac per year
14	17.9504	215.405
15	17.719	212.628
16	17.4876	209.851
17	17.2562	207.074
18	17.0248	204.298
19	16.7934	201.521
20	16.562	198.744
21	16.3306	195.967
22	16.0992	193.19
23	15.8678	190.414
24	15.6364	187.637
25	15.405	184.86		age range (mean)	Intercourse ejac (monthly)	Masturbation ejac (monthly)	Noncoital partner ejac (per mont)	Total ejac (monthly)
26	15.1736	182.083		20-40 (25.3)	4.7	7.8	2.4	14.9
27	14.9422	179.306
28	14.7108	176.53		Brody S. Slimness is associated with greater intercourse and lesser masturbation frequency. J Sex Marital Ther. 2004;30(4):251–61.
29	14.4794	173.753		PMID 15205063
30	14.248	170.976
31	14.0166	168.199
32	13.7852	165.422
33	13.5538	162.646
34	13.3224	159.869
35	13.091	157.092
36	12.8596	154.315
37	12.6282	151.538
38	12.3968	148.762
39	12.1654	145.985
40	11.934	143.208
41	11.7026	140.431
42	11.4712	137.654
43	11.2398	134.878
44	11.0084	132.101
45	10.777	129.324
46	10.5456	126.547
47	10.3142	123.77
48	10.0828	120.994
49	9.8514	118.217
50	9.62	115.44
51	9.3886	112.663
52	9.1572	109.886
53	8.9258	107.11
54	8.6944	104.333
55	8.463	101.556
56	8.2316	98.7792
57	8.0002	96.0024
58	7.7688	93.2256
59	7.5374	90.4488
60	7.306	87.672
61	7.0746	84.8952
62	6.8432	82.1184
63	6.6118	79.3416
64	6.3804	76.5648
65	6.149	73.788
66	5.9176	71.0112
67	5.6862	68.2344
68	5.4548	65.4576
69	5.2234	62.6808
70	4.992	59.904
	Total:	7846.3

### Sheet: Cumulative supported mass_age
Age		DSP per gram parenchyma [*million sperms]	Annual sperm production	Annual AUC sperm mass [g*days)	Cumulative AUC [g*day]
0			0	5.69466	5.69466
1			0	10.4402	16.1349
2			0	8.54199	24.6769
3			0	7.40306	32.0799
4			0	8.82673	40.9067
5			0	13.5723	54.4789
6			0	17.2738	71.7527
7			0	18.6172	90.3699
8			0	19.6612	110.031
9			0	20.9169	130.948
10			0	24.4213	155.369
11			0	45.4234	200.793
12			0	107.645	308.438
13			0	275.005	583.442
14		2.2752	1.24899e+10	359.915	943.357
15		2.2752	1.67418e+10	482.439	1425.8
16		2.2752	20727982080	597.305	2023.1
17		2.2752	2.4083e+10	693.984	2717.09
18		2.2752	2.4083e+10	693.984	3411.07
19		2.2516	23833186000	686.786	4097.86
20		2.228	2.35834e+10	679.587	4777.44
21		2.2044	23333574000	672.389	5449.83
22		2.1808	23083768000	665.19	6115.02
23		2.1572	2.2834e+10	657.992	6773.02
24		2.1336	2.25842e+10	650.793	7423.81
25		2.11	2.23344e+10	643.595	8067.4
26		2.0864	22084544000	636.396	8703.8
27		2.0628	21834738000	629.198	9333
28		2.0392	21584932000	621.999	9955
29		2.0156	21335126000	614.801	10569.8
30		1.992	2.10853e+10	607.602	11177.4
31		1.9684	2.08355e+10	600.404	11777.8
32		1.9448	2.05857e+10	593.205	12371
33		1.9212	20335902000	586.007	12957
34		1.8976	20086096000	578.808	13535.8
35		1.874	19836290000	571.61	14107.4
36		1.8504	19586484000	564.411	14671.8
37		1.8268	19336678000	557.213	15229.1
38		1.8032	1.90869e+10	550.014	15779.1
39		1.7796	1.88371e+10	542.816	16321.9
40		1.756	1.85873e+10	535.617	16857.5
41		1.7324	18337454000	528.419	17385.9
42		1.7088	18087648000	521.22	17907.1
43		1.6852	1.78378e+10	514.022	18421.2
44		1.6616	1.7588e+10	506.823	18928
45		1.638	17338230000	499.625	19427.6
46		1.6144	1.70884e+10	492.426	19920
47		1.5908	1.68386e+10	485.228	20405.3
48		1.5672	1.65888e+10	478.029	20883.3
49		1.5436	1.6339e+10	470.831	21354.1
50		1.52	1.60892e+10	463.632	21817.8
51		1.4964	15839394000	456.434	22274.2
52		1.4728	1.55896e+10	449.235	22723.4
53		1.4492	1.53398e+10	442.037	23165.5
54		1.4256	1.509e+10	434.838	23600.3
55		1.402	14840170000	427.64	24027.9
56		1.3784	1.45904e+10	420.441	24448.4
57		1.3548	1.43406e+10	413.243	24861.6
58		1.3312	1.40908e+10	406.044	25267.7
59		1.3076	1.38409e+10	398.846	25666.5
60		1.284	1.35911e+10	391.647	26058.2
61		1.2604	1.33413e+10	384.449	26442.6
62		1.2368	1.30915e+10	377.25	26819.9
63		1.2132	1.28417e+10	370.052	27189.9
64		1.1896	1.25919e+10	362.853	27552.8
65		1.166	1.23421e+10	355.655	27908.4
66		1.1424	1.20923e+10	348.456	28256.9
67		1.1188	1.18425e+10	341.258	28598.1
68		1.0952	11592692000	334.059	28932.2
69		1.0716	11342886000	326.861	29259.1
70		1.048	1.10931e+10	319.662	29578.7
Total			1006208651680	29578.7
Legend
